# Widespread SARS-CoV-2 infection in free-ranging Neotropical bats suggests repeated human-to-bat spillback

**DOI:** 10.64898/2026.08.27.741511

**Authors:** Jorge Armijos-Rivera, Gabriela Parra, Marlon Bravo-Bonilla, María Gonzalez-Maldonado, Daniela Román-Cáceres, Adamary Vásquez-Tituana, Jessica Valdivieso, Freddy Tinoco, Alicia Villavicencio, Nikolay Aguirre, Rodrigo Cisneros-Vidal, Víctor Romero, Jimmy Garces, Domenica de Mora, Alfredo Bruno, Ana Moreno, Clara Tolini, Laura Bavagnoli, Ludvik M. Gomulski, Francesca Scolari, Emmanuele Crespan

## Abstract

Bats harbor exceptional coronavirus diversity and are considered ancestral sources of several human pathogens. As SARS-CoV-2 transitioned from pandemic emergence to global endemicity in humans, concern has shifted from wildlife-to-human spillover toward reverse zoonosis. However, infection of free-ranging bat populations under natural conditions has not previously been demonstrated. Here, we report widespread detection of SARS-CoV-2 RNA in wild Neotropical bats sampled across Andean and Amazonian ecosystems of Southern Ecuador. RT-qPCR screening of 126 individuals, representing nine taxa, detected SARS-CoV-2 RNA in 34.12% of bats across multiple sites. Partial to near-complete viral genomes recovered from five individuals showed >99% nucleotide identity to contemporary human SARS-CoV-2 lineages and clustered within multiple global phylogenetic clades. Mixed-effects modeling revealed pronounced species-level heterogeneity, a positive association between elevation and infection probability, and higher infection probability in females compared with males. The close phylogenetic affinity of bat-derived genomes to circulating human variants and their distribution across multiple lineages suggest repeated anthropogenic spillback rather than sustained bat-specific circulation. These results expand current understanding of the ecological footprint of the COVID-19 pandemic and highlight the importance of integrating wildlife surveillance into long-term One Health strategies for emerging infectious diseases.
