## Supplementary Data 1 for "Widespread SARS-CoV-2 infection in free-ranging Neotropical bats suggests repeated human-to-bat spillback"

### Sheet: Complete dataset
No	Sample	Code	Collection date	Place	Description	Canton	Province	Region	Latitude	Longitude	Altitude	Species	Infection status	Sex
1	L5	GMB005	2022-08-18	La Argelia	Urban zone-University Storage Building	Loja	Loja	Andean	-4.04029	-79.2023	2180	Anoura geoffroyi	Positive	Female
2	L9	GMB009	2022-08-18	La Argelia	Urban zone-University Storage Building	Loja	Loja	Andean	-4.04029	-79.2023	2180	Anoura geoffroyi	Positive	Male
3	H2	GMB025	2022-08-03	San Vicente	Cave	Yacuambi	Zamora Chinchipe	Amazon	-3.38049	-78.5542	1151	Desmodus rotundus	Positive	Male
4	C1	GMB081	2023-01-22	El Carmen	rural zone, near to a country house	Loja	Loja	Andean	-4.02988	-79.1801	2169	Anoura geoffroyi	Positive	Male
5	Y30	GMB078	2022-08-25	Cueva Los Guayacanes	cave- part of a tourist area	Yanzatza	Zamora Chinchipe	Amazon	-3.49468	-78.4534	1867	Desmodus rotundus	Positive	Male
6	Y24	GMB072	2022-08-25	Cueva Los Guayacanes	cave- part of a tourist area	Yanzatza	Zamora Chinchipe	Amazon	-3.49468	-78.4534	1867	Sturnira giannae	Positive	Female
7	Y22	GMB070	2022-08-25	Cueva Los Guayacanes	cave- part of a tourist area	Yanzatza	Zamora Chinchipe	Amazon	-3.49468	-78.4534	1867	Desmodus rotundus	Positive	Female
8	Y20	GMB068	2022-08-22	Cueva Los Guayacanes	cave- part of a tourist area	Yanzatza	Zamora Chinchipe	Amazon	-3.49468	-78.4534	1867	Desmodus rotundus	Positive	Male
9	Y19	GMB067	2022-08-22	Cueva Los Guayacanes	cave- part of a tourist area	Yanzatza	Zamora Chinchipe	Amazon	-3.49468	-78.4534	1867	Desmodus rotundus	Positive	Female
10	Y18	GMB066	2022-08-22	Cueva Los Guayacanes	cave- part of a tourist area	Yanzatza	Zamora Chinchipe	Amazon	-3.49468	-78.4534	1867	Sturnira giannae	Positive	Female
11	Y15	GMB063	2022-08-22	Cueva Los Guayacanes	cave- part of a tourist area	Yanzatza	Zamora Chinchipe	Amazon	-3.49468	-78.4534	1867	Desmodus rotundus	Positive	Female
12	Y12	GMB060	2022-08-22	Cueva Los Guayacanes	cave- part of a tourist area	Yanzatza	Zamora Chinchipe	Amazon	-3.49468	-78.4534	1867	Desmodus rotundus	Positive	Female
13	Y9	GMB057	2022-08-22	Cueva Los Guayacanes	cave- part of a tourist area	Yanzatza	Zamora Chinchipe	Amazon	-3.49468	-78.4534	1867	Sturnira giannae	Positive	Female
14	Y8	GMB056	2022-08-22	Cueva Los Guayacanes	cave- part of a tourist area	Yanzatza	Zamora Chinchipe	Amazon	-3.49468	-78.4534	1867	Sturnira giannae	Positive	Male
15	Y7	GMB055	2022-08-22	Cueva Los Guayacanes	cave- part of a tourist area	Yanzatza	Zamora Chinchipe	Amazon	-3.49468	-78.4534	1867	Desmodus rotundus	Positive	Female
16	Y5	GMB053	2022-08-22	Cueva Los Guayacanes	cave- part of a tourist area	Yanzatza	Zamora Chinchipe	Amazon	-3.49468	-78.4534	1867	Desmodus rotundus	Positive	Male
17	Y4	GMB052	2022-08-22	Cueva Los Guayacanes	cave- part of a tourist area	Yanzatza	Zamora Chinchipe	Amazon	-3.49468	-78.4534	1867	Desmodus rotundus	Positive	Male
18	Y2	GMB050	2022-08-22	Cueva Los Guayacanes	cave- part of a tourist area	Yanzatza	Zamora Chinchipe	Amazon	-3.49468	-78.4534	1867	Desmodus rotundus	Positive	Male
19	Y1	GMB049	2022-08-22	Cueva Los Guayacanes	cave- part of a tourist area	Yanzatza	Zamora Chinchipe	Amazon	-3.49468	-78.4534	1867	Sturnira giannae	Positive	Female
20	F15	GMB048	2022-08-03	Cueva Los Guayacanes	cave- part of a tourist area	Yanzatza	Zamora Chinchipe	Amazon	-3.49468	-78.4534	1867	Carollia sp.	Positive	Male
21	F14	GMB047	2022-08-03	Cueva Los Guayacanes	cave- part of a tourist area	Yanzatza	Zamora Chinchipe	Amazon	-3.49468	-78.4534	1867	Carollia sp.	Positive	Male
22	F4	GMB037	2022-08-03	Cueva Los Guayacanes	cave- part of a tourist area	Yanzatza	Zamora Chinchipe	Amazon	-3.49468	-78.4534	1867	Carollia sp.	Positive	Male
23	H5	GMB028	2022-08-03	San Vicente	Cave	Yacuambi	Zamora Chinchipe	Amazon	-3.38049	-78.5542	1151	Desmodus rotundus	Positive	Female
24	L21	GMB021	2022-08-18	La Argelia	Urban zone-University Storage Building	Loja	Loja	Andean	-4.04029	-79.2023	2180	Anoura geoffroyi	Positive	Male
25	L20	GMB020	2022-08-18	La Argelia	Urban zone-University Storage Building	Loja	Loja	Andean	-4.04029	-79.2023	2180	Anoura geoffroyi	Positive	Female
26	L10	GMB010	2022-08-18	La Argelia	Urban zone-University Storage Building	Loja	Loja	Andean	-4.04029	-79.2023	2180	Anoura geoffroyi	Positive	Female
27	L8	GMB008	2022-08-18	La Argelia	Urban zone-University Storage Building	Loja	Loja	Andean	-4.04029	-79.2023	2180	Anoura geoffroyi	Positive	Male
28	L7	GMB007	2022-08-18	La Argelia	Urban zone-University Storage Building	Loja	Loja	Andean	-4.04029	-79.2023	2180	Anoura geoffroyi	Positive	Male
29	L6	GMB006	2022-08-18	La Argelia	Urban zone-University Storage Building	Loja	Loja	Andean	-4.04029	-79.2023	2180	Anoura geoffroyi	Positive	Male
30	Y3	GMB051	2022-08-22	Cueva Los Guayacanes	cave- part of a tourist area	Yanzatza	Zamora Chinchipe	Amazon	-3.49468	-78.4534	1867	Sturnira giannae	Negative	Male
31	Y6	GMB054	2022-08-22	Cueva Los Guayacanes	cave- part of a tourist area	Yanzatza	Zamora Chinchipe	Amazon	-3.49468	-78.4534	1867	Desmodus rotundus	Positive	Male
32	Y10	GMB058	2022-08-22	Cueva Los Guayacanes	cave- part of a tourist area	Yanzatza	Zamora Chinchipe	Amazon	-3.49468	-78.4534	1867	Desmodus rotundus	Positive	Female
33	Y11	GMB059	2022-08-22	Cueva Los Guayacanes	cave- part of a tourist area	Yanzatza	Zamora Chinchipe	Amazon	-3.49468	-78.4534	1867	Desmodus rotundus	Positive	Male
34	Y14	GMB062	2022-08-22	Cueva Los Guayacanes	cave- part of a tourist area	Yanzatza	Zamora Chinchipe	Amazon	-3.49468	-78.4534	1867	Desmodus rotundus	Positive	Female
35	Y17	GMB065	2022-08-22	Cueva Los Guayacanes	cave- part of a tourist area	Yanzatza	Zamora Chinchipe	Amazon	-3.49468	-78.4534	1867	Desmodus rotundus	Positive	Female
36	LCP17	GMB094	2023-03-16	La Noya Alto	Cave	Yanzatza	Zamora Chinchipe	Amazon	-3.49463	-78.4534	1075	Carollia perspicillata	Negative	Male
37	LCP18	GMB095	2023-03-16	La Noya Alto	Cave	Yanzatza	Zamora Chinchipe	Amazon	-3.49463	-78.4534	1075	Carollia perspicillata	Negative	Female
38	LCP27	GMB104	2023-03-16	La Noya Alto	Cave	Yanzatza	Zamora Chinchipe	Amazon	-3.49463	-78.4534	1075	Carollia perspicillata	Positive	Female
39	LCP28	GMB105	2023-03-16	La Noya Alto	Cave	Yanzatza	Zamora Chinchipe	Amazon	-3.49463	-78.4534	1075	Carollia perspicillata	Negative	Male
40	LCP33	GMB110	2023-03-16	La Noya Alto	Cave	Yanzatza	Zamora Chinchipe	Amazon	-3.49463	-78.4534	1075	Carollia perspicillata	Positive	Female
41	F2	GMB035	2022-08-03	Cueva Los Guayacanes	cave- part of a tourist area	Yanzatza	Zamora Chinchipe	Amazon	-3.49468	-78.4534	1867	Carollia sp.	Positive	Male
42	F6	GMB039	2022-08-03	Cueva Los Guayacanes	cave- part of a tourist area	Yanzatza	Zamora Chinchipe	Amazon	-3.49468	-78.4534	1867	Carollia sp.	Positive	Male
43	LCP12	GMB091	2023-03-16	La Noya Alto	Cave	Yanzatza	Zamora Chinchipe	Amazon	-3.49463	-78.4534	1075	Carollia perspicillata	Negative	Male
44	H4	GMB027	2022-08-03	San Vicente	Cave	Yacuambi	Zamora Chinchipe	Amazon	-3.38049	-78.5542	1151	Desmodus rotundus	Positive	Female
45	F9	GMB042	2022-08-03	Cueva Los Guayacanes	cave- part of a tourist area	Yanzatza	Zamora Chinchipe	Amazon	-3.49468	-78.4534	1867	Carollia sp.	Positive	Female
46	Y21	GMB069	2022-08-25	Cueva Los Guayacanes	cave- part of a tourist area	Yanzatza	Zamora Chinchipe	Amazon	-3.49468	-78.4534	1867	Desmodus rotundus	Positive	Male
47	Y27	GMB075	2022-08-25	Cueva Los Guayacanes	cave- part of a tourist area	Yanzatza	Zamora Chinchipe	Amazon	-3.49468	-78.4534	1867	Desmodus rotundus	Positive	Female
48	C2	GMB082	2023-01-22	El Carmen	rural zone, near to a country house	Loja	Loja	Andean	-4.02988	-79.1801	2169	Anoura geoffroyi	Positive	Female
49	Z1	GMB117	2023-02-17	Parque recreacional Bombuscaro -Conservation area	Amazon forest, part of tourist area in the Podocarpus National Park	Zamora	Zamora Chinchipe	Amazon	-4.07305	-78.9446	1016	Enchisthenes hartii	Negative	Male
50	F1	GMB034	2022-08-03	Cueva Los Guayacanes	cave- part of a tourist area	Yanzatza	Zamora Chinchipe	Amazon	-3.49468	-78.4534	1867	Carollia sp.	Negative	Female
51	L22	GMB022	2022-08-18	La Argelia	Urban zone-University Storage Building	Loja	Loja	Andean	-4.04029	-79.2023	2180	Anoura geoffroyi	Negative	Female
52	Y29	GMB077	2022-08-25	Cueva Los Guayacanes	cave- part of a tourist area	Yanzatza	Zamora Chinchipe	Amazon	-3.49468	-78.4534	1867	Desmodus rotundus	Negative	Male
53	H1	GMB024	2022-08-03	San Vicente	Cave	Yacuambi	Zamora Chinchipe	Amazon	-3.38049	-78.5542	1151	Desmodus rotundus	Negative	Male
54	L23	GMB023	2022-08-18	La Argelia	Urban zone-University Storage Building	Loja	Loja	Andean	-4.04029	-79.2023	2180	Anoura geoffroyi	Negative	Male
55	LCP26	GMB103	2023-03-16	La Noya Alto	Cave	Yanzatza	Zamora Chinchipe	Amazon	-3.49463	-78.4534	1075	Carollia perspicillata	Negative	Male
56	Z2	GMB118	2023-02-17	Parque recreacional Bombuscaro -Conservation area	Amazon forest, part of tourist area in the Podocarpus National Park	Zamora	Zamora Chinchipe	Amazon	-4.07305	-78.9446	1016	Dermanura glauca	Negative	Male
57	LCP4	GMB085	2023-03-16	La Noya Alto	Cave	Yanzatza	Zamora Chinchipe	Amazon	-3.49463	-78.4534	1075	Carollia perspicillata	Negative	Male
58	LDR15	GMB116	2023-03-16	La Noya Alto	Cave	Yanzatza	Zamora Chinchipe	Amazon	-3.49463	-78.4534	1075	Desmodus rotundus	Negative	Female
59	LCP25	GMB102	2023-03-16	La Noya Alto	Cave	Yanzatza	Zamora Chinchipe	Amazon	-3.49463	-78.4534	1075	Carollia perspicillata	Negative	Female
60	LCP7	GMB087	2023-03-16	La Noya Alto	Cave	Yanzatza	Zamora Chinchipe	Amazon	-3.49463	-78.4534	1075	Carollia perspicillata	Negative	Female
61	LCP14	GMB092	2023-03-16	La Noya Alto	Cave	Yanzatza	Zamora Chinchipe	Amazon	-3.49463	-78.4534	1075	Carollia perspicillata	Negative	Female
62	LCP16	GMB093	2023-03-16	La Noya Alto	Cave	Yanzatza	Zamora Chinchipe	Amazon	-3.49463	-78.4534	1075	Carollia perspicillata	Negative	Male
63	Z8	GMB124	2023-02-17	Parque recreacional Bombuscaro -Conservation area	Amazon forest, part of tourist area in the Podocarpus National Park	Zamora	Zamora Chinchipe	Amazon	-4.07305	-78.9446	1016	Carollia perspicillata	Negative	Female
64	LCP2	GMB084	2023-03-16	La Noya Alto	Cave	Yanzatza	Zamora Chinchipe	Amazon	-3.49463	-78.4534	1075	Carollia perspicillata	Negative	Female
65	LCP6	GMB086	2023-03-16	La Noya Alto	Cave	Yanzatza	Zamora Chinchipe	Amazon	-3.49463	-78.4534	1075	Carollia perspicillata	Negative	Male
66	LCP11	GMB090	2023-03-16	La Noya Alto	Cave	Yanzatza	Zamora Chinchipe	Amazon	-3.49463	-78.4534	1075	Carollia perspicillata	Negative	Male
67	LCP19	GMB096	2023-03-16	La Noya Alto	Cave	Yanzatza	Zamora Chinchipe	Amazon	-3.49463	-78.4534	1075	Carollia perspicillata	Negative	Male
68	LCP20	GMB097	2023-03-16	La Noya Alto	Cave	Yanzatza	Zamora Chinchipe	Amazon	-3.49463	-78.4534	1075	Carollia perspicillata	Negative	Male
69	N1	GMB125	2023-02-02	Abra de Zamora	shrubby moorland - Páramo - conservation area	Zamora	Zamora Chinchipe	Amazon	-3.99309	-79.1426	2761	Anoura geoffroyi	Negative	Male
70	N2	GMB126	2023-02-02	Abra de Zamora	shrubby moorland - Páramo - conservation area	Zamora	Zamora Chinchipe	Amazon	-3.99309	-79.1426	2761	Histiotus montanus	Negative	Male
71	L1	GMB001	2022-08-18	La Argelia	Urban zone-University Storage Building	Loja	Loja	Andean	-4.04029	-79.2023	2180	Anoura geoffroyi	Negative	Male
72	L2	GMB002	2022-08-18	La Argelia	Urban zone-University Storage Building	Loja	Loja	Andean	-4.04029	-79.2023	2180	Anoura geoffroyi	Negative	Female
73	L3	GMB003	2022-08-18	La Argelia	Urban zone-University Storage Building	Loja	Loja	Andean	-4.04029	-79.2023	2180	Anoura geoffroyi	Negative	Male
74	L4	GMB004	2022-08-18	La Argelia	Urban zone-University Storage Building	Loja	Loja	Andean	-4.04029	-79.2023	2180	Anoura geoffroyi	Negative	Male
75	L11	GMB011	2022-08-18	La Argelia	Urban zone-University Storage Building	Loja	Loja	Andean	-4.04029	-79.2023	2180	Anoura geoffroyi	Negative	Male
76	L12	GMB012	2022-08-18	La Argelia	Urban zone-University Storage Building	Loja	Loja	Andean	-4.04029	-79.2023	2180	Anoura geoffroyi	Negative	Male
77	L13	GMB013	2022-08-18	La Argelia	Urban zone-University Storage Building	Loja	Loja	Andean	-4.04029	-79.2023	2180	Anoura geoffroyi	Negative	Female
78	L14	GMB014	2022-08-18	La Argelia	Urban zone-University Storage Building	Loja	Loja	Andean	-4.04029	-79.2023	2180	Anoura geoffroyi	Negative	Male
79	L15	GMB015	2022-08-18	La Argelia	Urban zone-University Storage Building	Loja	Loja	Andean	-4.04029	-79.2023	2180	Anoura geoffroyi	Negative	Male
80	L16	GMB016	2022-08-18	La Argelia	Urban zone-University Storage Building	Loja	Loja	Andean	-4.04029	-79.2023	2180	Anoura geoffroyi	Negative	Female
81	L17	GMB017	2022-08-18	La Argelia	Urban zone-University Storage Building	Loja	Loja	Andean	-4.04029	-79.2023	2180	Anoura geoffroyi	Negative	Female
82	L18	GMB018	2022-08-18	La Argelia	Urban zone-University Storage Building	Loja	Loja	Andean	-4.04029	-79.2023	2180	Anoura geoffroyi	Negative	Female
83	L19	GMB019	2022-08-18	La Argelia	Urban zone-University Storage Building	Loja	Loja	Andean	-4.04029	-79.2023	2180	Anoura geoffroyi	Negative	Male
84	H3	GMB026	2022-08-03	San Vicente	Cave	Yacuambi	Zamora Chinchipe	Amazon	-3.38049	-78.5542	1151	Desmodus rotundus	Negative	Male
85	H6	GMB029	2022-08-03	San Vicente	Cave	Yacuambi	Zamora Chinchipe	Amazon	-3.38049	-78.5542	1151	Desmodus rotundus	Negative	Male
86	H7	GMB030	2022-08-03	San Vicente	Cave	Yacuambi	Zamora Chinchipe	Amazon	-3.38049	-78.5542	1151	Desmodus rotundus	Negative	Male
87	H8	GMB031	2022-08-03	San Vicente	Cave	Yacuambi	Zamora Chinchipe	Amazon	-3.38049	-78.5542	1151	Desmodus rotundus	Negative	Female
88	H9	GMB032	2022-08-03	San Vicente	Cave	Yacuambi	Zamora Chinchipe	Amazon	-3.38049	-78.5542	1151	Desmodus rotundus	Negative	Male
89	H10	GMB033	2022-08-03	San Vicente	Cave	Yacuambi	Zamora Chinchipe	Amazon	-3.38049	-78.5542	1151	Desmodus rotundus	Negative	Male
90	F3	GMB036	2022-08-03	Cueva Los Guayacanes	cave- part of a tourist area	Yanzatza	Zamora Chinchipe	Amazon	-3.49468	-78.4534	1867	Carollia sp.	Negative	Male
91	F5	GMB038	2022-08-03	Cueva Los Guayacanes	cave- part of a tourist area	Yanzatza	Zamora Chinchipe	Amazon	-3.49468	-78.4534	1867	Carollia sp.	Negative	Female
92	F7	GMB040	2022-08-03	Cueva Los Guayacanes	cave- part of a tourist area	Yanzatza	Zamora Chinchipe	Amazon	-3.49468	-78.4534	1867	Carollia sp.	Negative	Male
93	F8	GMB041	2022-08-03	Cueva Los Guayacanes	cave- part of a tourist area	Yanzatza	Zamora Chinchipe	Amazon	-3.49468	-78.4534	1867	Carollia sp.	Negative	Male
94	F10	GMB043	2022-08-03	Cueva Los Guayacanes	cave- part of a tourist area	Yanzatza	Zamora Chinchipe	Amazon	-3.49468	-78.4534	1867	Carollia sp.	Negative	Male
95	F11	GMB044	2022-08-03	Cueva Los Guayacanes	cave- part of a tourist area	Yanzatza	Zamora Chinchipe	Amazon	-3.49468	-78.4534	1867	Carollia sp.	Negative	Male
96	F12	GMB045	2022-08-03	Cueva Los Guayacanes	cave- part of a tourist area	Yanzatza	Zamora Chinchipe	Amazon	-3.49468	-78.4534	1867	Carollia sp.	Negative	Male
97	F13	GMB046	2022-08-03	Cueva Los Guayacanes	cave- part of a tourist area	Yanzatza	Zamora Chinchipe	Amazon	-3.49468	-78.4534	1867	Carollia sp.	Negative	Female
98	Y13	GMB061	2022-08-22	Cueva Los Guayacanes	cave- part of a tourist area	Yanzatza	Zamora Chinchipe	Amazon	-3.49468	-78.4534	1867	Desmodus rotundus	Negative	Male
99	Y16	GMB064	2022-08-22	Cueva Los Guayacanes	cave- part of a tourist area	Yanzatza	Zamora Chinchipe	Amazon	-3.49468	-78.4534	1867	Desmodus rotundus	Negative	Male
100	Y23	GMB071	2022-08-22	Cueva Los Guayacanes	cave- part of a tourist area	Yanzatza	Zamora Chinchipe	Amazon	-3.49468	-78.4534	1867	Desmodus rotundus	Negative	Female
101	Y25	GMB073	2022-08-25	Cueva Los Guayacanes	cave- part of a tourist area	Yanzatza	Zamora Chinchipe	Amazon	-3.49468	-78.4534	1867	Desmodus rotundus	Negative	Male
102	Y26	GMB074	2022-08-25	Cueva Los Guayacanes	cave- part of a tourist area	Yanzatza	Zamora Chinchipe	Amazon	-3.49468	-78.4534	1867	Desmodus rotundus	Negative	Male
103	Y28	GMB076	2022-08-25	Cueva Los Guayacanes	cave- part of a tourist area	Yanzatza	Zamora Chinchipe	Amazon	-3.49468	-78.4534	1867	Sturnira giannae	Negative	Male
104	Y31	GMB079	2022-08-25	Cueva Los Guayacanes	cave- part of a tourist area	Yanzatza	Zamora Chinchipe	Amazon	-3.49468	-78.4534	1867	Sturnira giannae	Negative	Male
105	Y32	GMB080	2022-08-25	Cueva Los Guayacanes	cave- part of a tourist area	Yanzatza	Zamora Chinchipe	Amazon	-3.49468	-78.4534	1867	Sturnira giannae	Negative	Female
106	LCB1	GMB083	2023-03-17	La Noya Alto	Cave	Yanzatza	Zamora Chinchipe	Amazon	-3.49463	-78.4534	1075	Carollia brevicaudum	Negative	Male
107	LCP 8	GMB088	2023-03-17	La Noya Alto	Cave	Yanzatza	Zamora Chinchipe	Amazon	-3.49463	-78.4534	1075	Carollia perspicillata	Negative	Male
108	LCP 9	GMB089	2023-03-17	La Noya Alto	Cave	Yanzatza	Zamora Chinchipe	Amazon	-3.49463	-78.4534	1075	Carollia perspicillata	Negative	Male
109	LCP 21	GMB098	2023-03-17	La Noya Alto	Cave	Yanzatza	Zamora Chinchipe	Amazon	-3.49463	-78.4534	1075	Carollia perspicillata	Negative	Female
110	LCP 23	GMB100	2023-03-17	La Noya Alto	Cave	Yanzatza	Zamora Chinchipe	Amazon	-3.49463	-78.4534	1075	Carollia perspicillata	Negative	Female
111	LCP 24	GMB101	2023-03-17	La Noya Alto	Cave	Yanzatza	Zamora Chinchipe	Amazon	-3.49463	-78.4534	1075	Carollia perspicillata	Negative	Male
112	LCP 29	GMB106	2023-03-17	La Noya Alto	Cave	Yanzatza	Zamora Chinchipe	Amazon	-3.49463	-78.4534	1075	Carollia perspicillata	Negative	Male
113	LCP 30	GMB107	2023-03-17	La Noya Alto	Cave	Yanzatza	Zamora Chinchipe	Amazon	-3.49463	-78.4534	1075	Carollia perspicillata	Negative	Male
114	LCP 31	GMB108	2023-03-17	La Noya Alto	Cave	Yanzatza	Zamora Chinchipe	Amazon	-3.49463	-78.4534	1075	Carollia perspicillata	Negative	Male
115	LCP 32	GMB109	2023-03-17	La Noya Alto	Cave	Yanzatza	Zamora Chinchipe	Amazon	-3.49463	-78.4534	1075	Carollia perspicillata	Negative	Female
116	LCP 5	GMB111	2023-03-17	La Noya Alto	Cave	Yanzatza	Zamora Chinchipe	Amazon	-3.49463	-78.4534	1075	Carollia perspicillata	Negative	Male
117	LCP30	GMB112	2023-03-17	La Noya Alto	Cave	Yanzatza	Zamora Chinchipe	Amazon	-3.49463	-78.4534	1075	Carollia perspicillata	Negative	Male
118	LDR 3	GMB113	2023-03-17	La Noya Alto	Cave	Yanzatza	Zamora Chinchipe	Amazon	-3.49463	-78.4534	1075	Desmodus rotundus	Negative	Female
119	LDR 10	GMB114	2023-03-17	La Noya Alto	Cave	Yanzatza	Zamora Chinchipe	Amazon	-3.49463	-78.4534	1075	Desmodus rotundus	Negative	Male
120	LDR 13	GMB115	2023-03-17	La Noya Alto	Cave	Yanzatza	Zamora Chinchipe	Amazon	-3.49463	-78.4534	1075	Desmodus rotundus	Negative	Male
121	Z3	GMB119	2023-03-17	Parque recreacional Bombuscaro -Conservation area	Amazon forest, part of tourist area in the Podocarpus National Park	Zamora	Zamora Chinchipe	Amazon	-4.07305	-78.9446	1016	Carollia perspicillata	Negative	Male
122	Z4	GMB120	2023-03-17	Parque recreacional Bombuscaro -Conservation area	Amazon forest, part of tourist area in the Podocarpus National Park	Zamora	Zamora Chinchipe	Amazon	-4.07305	-78.9446	1016	Carollia perspicillata	Negative	Female
123	Z5	GMB121	2023-03-17	Parque recreacional Bombuscaro -Conservation area	Amazon forest, part of tourist area in the Podocarpus National Park	Zamora	Zamora Chinchipe	Amazon	-4.07305	-78.9446	1016	Carollia perspicillata	Negative	Male
124	Z6	GMB122	2023-03-17	Parque recreacional Bombuscaro -Conservation area	Amazon forest, part of tourist area in the Podocarpus National Park	Zamora	Zamora Chinchipe	Amazon	-4.07305	-78.9446	1016	Carollia perspicillata	Negative	Male
125	Z7	GMB123	2023-03-17	Parque recreacional Bombuscaro -Conservation area	Amazon forest, part of tourist area in the Podocarpus National Park	Zamora	Zamora Chinchipe	Amazon	-4.07305	-78.9446	1016	Carollia perspicillata	Negative	Male
126	LCP22	GMB099	2022-08-18	La Argelia	Urban zone-University Storage Building	Loja	Loja	Andean	-4.04029	-79.2023	2180	Anoura geoffroyi	Negative	Female
