## Supplementary Data 2 for "Widespread SARS-CoV-2 infection in free-ranging Neotropical bats suggests repeated human-to-bat spillback"

Infection	Altitude	Species	Sex	Feeding	Habitat
1	2180	Anoura_geoffroyi	Female	Nectarivorous	Urban
1	2180	Anoura_geoffroyi	Male	Nectarivorous	Urban
1	1151	Desmodus_rotundus	Male	Hematophagous	Cave
1	2169	Anoura_geoffroyi	Male	Nectarivorous	Rural
1	1867	Desmodus_rotundus	Male	Hematophagous	Cave
1	1867	Sturnira_giannae	Female	Frugivorous	Cave
1	1867	Desmodus_rotundus	Female	Hematophagous	Cave
1	1867	Desmodus_rotundus	Male	Hematophagous	Cave
1	1867	Desmodus_rotundus	Female	Hematophagous	Cave
1	1867	Sturnira_giannae	Female	Frugivorous	Cave
1	1867	Desmodus_rotundus	Female	Hematophagous	Cave
1	1867	Desmodus_rotundus	Female	Hematophagous	Cave
1	1867	Sturnira_giannae	Female	Frugivorous	Cave
1	1867	Sturnira_giannae	Male	Frugivorous	Cave
1	1867	Desmodus_rotundus	Female	Hematophagous	Cave
1	1867	Desmodus_rotundus	Male	Hematophagous	Cave
1	1867	Desmodus_rotundus	Male	Hematophagous	Cave
1	1867	Desmodus_rotundus	Male	Hematophagous	Cave
1	1867	Sturnira_giannae	Female	Frugivorous	Cave
1	1867	Carollia_sp.	Male	Frugivorous	Cave
1	1867	Carollia_sp.	Male	Frugivorous	Cave
1	1867	Carollia_sp.	Male	Frugivorous	Cave
1	1151	Desmodus_rotundus	Female	Hematophagous	Cave
1	2180	Anoura_geoffroyi	Male	Nectarivorous	Urban
1	2180	Anoura_geoffroyi	Female	Nectarivorous	Urban
1	2180	Anoura_geoffroyi	Female	Nectarivorous	Urban
1	2180	Anoura_geoffroyi	Male	Nectarivorous	Urban
1	2180	Anoura_geoffroyi	Male	Nectarivorous	Urban
1	2180	Anoura_geoffroyi	Male	Nectarivorous	Urban
0	1867	Sturnira_giannae	Male	Frugivorous	Cave
1	1867	Desmodus_rotundus	Male	Hematophagous	Cave
1	1867	Desmodus_rotundus	Female	Hematophagous	Cave
1	1867	Desmodus_rotundus	Male	Hematophagous	Cave
1	1867	Desmodus_rotundus	Female	Hematophagous	Cave
1	1867	Desmodus_rotundus	Female	Hematophagous	Cave
0	1075	Carollia_perspicillata	Male	Frugivorous	Cave
0	1075	Carollia_perspicillata	Female	Frugivorous	Cave
1	1075	Carollia_perspicillata	Female	Frugivorous	Cave
0	1075	Carollia_perspicillata	Male	Frugivorous	Cave
1	1075	Carollia_perspicillata	Female	Frugivorous	Cave
1	1867	Carollia_sp.	Male	Frugivorous	Cave
1	1867	Carollia_sp.	Male	Frugivorous	Cave
0	1075	Carollia_perspicillata	Male	Frugivorous	Cave
1	1151	Desmodus_rotundus	Female	Hematophagous	Cave
1	1867	Carollia_sp.	Female	Frugivorous	Cave
1	1867	Desmodus_rotundus	Male	Hematophagous	Cave
1	1867	Desmodus_rotundus	Female	Hematophagous	Cave
1	2169	Anoura_geoffroyi	Female	Nectarivorous	Rural
0	1016	Enchisthenes_hartii	Male	Frugivorous	Forest
0	1867	Carollia_sp.	Female	Frugivorous	Cave
0	2180	Anoura_geoffroyi	Female	Nectarivorous	Urban
0	1867	Desmodus_rotundus	Male	Hematophagous	Cave
0	1151	Desmodus_rotundus	Male	Hematophagous	Cave
0	2180	Anoura_geoffroyi	Male	Nectarivorous	Urban
0	1075	Carollia_perspicillata	Male	Frugivorous	Cave
0	1016	Dermanura_glauca	Male	Frugivorous	Forest
0	1075	Carollia_perspicillata	Male	Frugivorous	Cave
0	1075	Desmodus_rotundus	Female	Hematophagous	Cave
0	1075	Carollia_perspicillata	Female	Frugivorous	Cave
0	1075	Carollia_perspicillata	Female	Frugivorous	Cave
0	1075	Carollia_perspicillata	Female	Frugivorous	Cave
0	1075	Carollia_perspicillata	Male	Frugivorous	Cave
0	1016	Carollia_perspicillata	Female	Frugivorous	Forest
0	1075	Carollia_perspicillata	Female	Frugivorous	Cave
0	1075	Carollia_perspicillata	Male	Frugivorous	Cave
0	1075	Carollia_perspicillata	Male	Frugivorous	Cave
0	1075	Carollia_perspicillata	Male	Frugivorous	Cave
0	1075	Carollia_perspicillata	Male	Frugivorous	Cave
0	2761	Anoura_geoffroyi	Male	Nectarivorous	Rural
0	2761	Histiotus_montanus	Male	Insectivorous	Rural
0	2180	Anoura_geoffroyi	Male	Nectarivorous	Urban
0	2180	Anoura_geoffroyi	Female	Nectarivorous	Urban
0	2180	Anoura_geoffroyi	Male	Nectarivorous	Urban
0	2180	Anoura_geoffroyi	Male	Nectarivorous	Urban
0	2180	Anoura_geoffroyi	Male	Nectarivorous	Urban
0	2180	Anoura_geoffroyi	Male	Nectarivorous	Urban
0	2180	Anoura_geoffroyi	Female	Nectarivorous	Urban
0	2180	Anoura_geoffroyi	Male	Nectarivorous	Urban
0	2180	Anoura_geoffroyi	Male	Nectarivorous	Urban
0	2180	Anoura_geoffroyi	Female	Nectarivorous	Urban
0	2180	Anoura_geoffroyi	Female	Nectarivorous	Urban
0	2180	Anoura_geoffroyi	Female	Nectarivorous	Urban
0	2180	Anoura_geoffroyi	Male	Nectarivorous	Urban
0	1151	Desmodus_rotundus	Male	Hematophagous	Cave
0	1151	Desmodus_rotundus	Male	Hematophagous	Cave
0	1151	Desmodus_rotundus	Male	Hematophagous	Cave
0	1151	Desmodus_rotundus	Female	Hematophagous	Cave
0	1151	Desmodus_rotundus	Male	Hematophagous	Cave
0	1151	Desmodus_rotundus	Male	Hematophagous	Cave
0	1867	Carollia_sp.	Male	Frugivorous	Cave
0	1867	Carollia_sp.	Female	Frugivorous	Cave
0	1867	Carollia_sp.	Male	Frugivorous	Cave
0	1867	Carollia_sp.	Male	Frugivorous	Cave
0	1867	Carollia_sp.	Male	Frugivorous	Cave
0	1867	Carollia_sp.	Male	Frugivorous	Cave
0	1867	Carollia_sp.	Male	Frugivorous	Cave
0	1867	Carollia_sp.	Female	Frugivorous	Cave
0	1867	Desmodus_rotundus	Male	Hematophagous	Cave
0	1867	Desmodus_rotundus	Male	Hematophagous	Cave
0	1867	Desmodus_rotundus	Female	Hematophagous	Cave
0	1867	Desmodus_rotundus	Male	Hematophagous	Cave
0	1867	Desmodus_rotundus	Male	Hematophagous	Cave
0	1867	Sturnira_giannae	Male	Frugivorous	Cave
0	1867	Sturnira_giannae	Male	Frugivorous	Cave
0	1867	Sturnira_giannae	Female	Frugivorous	Cave
0	1075	Carollia_brevicaudum	Male	Frugivorous	Cave
0	1075	Carollia_perspicillata	Male	Frugivorous	Cave
0	1075	Carollia_perspicillata	Male	Frugivorous	Cave
0	1075	Carollia_perspicillata	Female	Frugivorous	Cave
0	1075	Carollia_perspicillata	Female	Frugivorous	Cave
0	1075	Carollia_perspicillata	Male	Frugivorous	Cave
0	1075	Carollia_perspicillata	Male	Frugivorous	Cave
0	1075	Carollia_perspicillata	Male	Frugivorous	Cave
0	1075	Carollia_perspicillata	Male	Frugivorous	Cave
0	1075	Carollia_perspicillata	Female	Frugivorous	Cave
0	1075	Carollia_perspicillata	Male	Frugivorous	Cave
0	1075	Carollia_perspicillata	Male	Frugivorous	Cave
0	1075	Desmodus_rotundus	Female	Hematophagous	Cave
0	1075	Desmodus_rotundus	Male	Hematophagous	Cave
0	1075	Desmodus_rotundus	Male	Hematophagous	Cave
0	1016	Carollia_perspicillata	Male	Frugivorous	Forest
0	1016	Carollia_perspicillata	Female	Frugivorous	Forest
0	1016	Carollia_perspicillata	Male	Frugivorous	Forest
0	1016	Carollia_perspicillata	Male	Frugivorous	Forest
0	1016	Carollia_perspicillata	Male	Frugivorous	Forest
0	2180	Anoura_geoffroyi	Female	Nectarivorous	Urban
